# Facing the facts: Adaptive trade-offs along body size ranges determine mammalian craniofacial scaling

**DOI:** 10.1101/2023.09.28.560051

**Authors:** D. Rex Mitchell, Emma Sherratt, Vera Weisbecker

## Abstract

The mammalian cranium (skull without lower jaw) is representative of mammalian diversity and is thus of particular interest to mammalian biologists across disciplines. One widely retrieved pattern accompanying mammalian cranial diversification is referred to as “craniofacial evolutionary allometry” (CREA). This posits that “adults of larger species, in a group of closely related mammals, tend to have relatively longer faces and smaller braincases”. However, no process has been officially suggested to explain this pattern, there are many exceptions, and its predictions potentially conflict with well-established biomechanical principles. Understanding the mechanisms behind CREA and causes for deviations from the pattern therefore has tremendous potential to explain allometry and diversification of the mammalian cranium. Here, we propose an amended framework to characterise the CREA pattern more clearly, in that “longer faces” can arise through several kinds of evolutionary change, including elongation of the rostrum, retraction of the jaw muscles, or a more narrow or shallow skull, which all result in a generalised gracilisation of the facial skeleton with increased size. We define a standardised workflow to test for the presence of the pattern, using allometric shape predictions derived from geometric morphometrics analysis, and apply this to 22 mammalian families including marsupials, rabbits, rodents, bats, carnivores, antelope, and whales. Our results show that increasing facial gracility with size is common, but not necessarily as ubiquitous as previously suggested. To address the mechanistic basis for this variation, we then review cranial adaptations for harder biting. These dictate that a more gracile cranium in larger species must represent a sacrifice in the ability to produce or withstand harder bites, relative to size. This leads us to propose that facial gracilisation in larger species is often a product of bite force allometry and phylogenetic niche conservatism, where more closely related species tend to exhibit more similar feeding ecology and biting behaviours and, therefore, absolute (size-independent) bite force requirements. Since larger species can produce the same absolute bite forces as smaller species with less effort, we propose that relaxed bite force demands can permit facial gracility in response to bone optimisation and alternative selection pressures. Thus, mammalian facial scaling represents an adaptive by-product of the shifting importance of selective pressures occurring with increased size. A reverse pattern of facial “shortening” can accordingly also be found, and is retrieved in several cases here, where larger species incorporate novel feeding behaviours involving greater bite forces. We discuss multiple exceptions to a bite force-mediated influence on facial length across mammals which lead us to argue that ecomorphological specialisation of the cranium is likely to be the primary driver of facial scaling patterns, with developmental and/or phylogenetic constraints a secondary factor. A potential for larger species to have a wider range of cranial functions when less constrained by biomechanical demands might also explain why selection for larger sizes seems to be prevalent in some mammalian clades. The interplay between adaptation and constraint across size ranges thus presents an interesting consideration for a mechanistically grounded investigation of mammalian cranial allometry.
