## Appendix A for "Facing the facts: Adaptive trade-offs along body size ranges determine mammalian craniofacial scaling"

### Sheet: Sheet1
Appendix A
Note: The below definitions are from papers citing Cardini & Polly (2013) in support of their described patterns of craniofacial allometry.
We are not attempting to distill the message of papers of considerably more complexity down to a single sentence, which may be only tangential to their aims.
Table S1: Researchers’ interpretations of CREA from 50 publications. In three papers, the published definition was reversed to fit the sentence in the header. Note: only seven of these papers also mention the relationship with relative braincase size, however, this is not surprising given that the citations were almost always supporting arguments regarding facial morphology.
CREA definition: "Larger species tend to exhibit…"	n
longer/elongated/lengthened faces	18
longer/elongated rostra/muzzles/snouts	9
longer/elongated/lengthened skulls	4
both longer faces + longer rostra/muzzles/snouts	3
facial elongation/lengthening	2
longer jaws	2
larger faces	1
larger facial regions	1
longer rostra and narrower zygomatic arches	1
a muzzle proportionally longer than the braincase	1
an enlarged rostrum or longer cranium	1
face development in close positive relation with cranial size	1
larger faces	1
larger faces and rostrum/muzzle/snout elongation	1
longer facial bones	1
positive allometry of the facial skeleton	1
relatively flatter crania and longer faces	1
a longer face and narrower braincase	1
Total	50
Table of citations and quotes interpreting the CREA pattern
Citation	Quote	Category
Alhajeri et al. 2022. Curr Biol https://doi.org/10.1093/cz/zoac057	...the rule of craniofacial evolutionary allometry (CREA; Cardini and Polly 2013), which predicts relatively longer faces and smaller braincases in larger mammalian species (driven by constraints on skull structure) (also see Cardini et al. 2015; Cardini 2019).	a longer/elongated/lengthened face
Alhajeri. 2021. Zool Anz 292:184-196.	...which includes increased size being associated with rostral enlargement and braincase reduction (or larger crania tend to be longer) is consistant with positive craniofacial evolutionary allometry (CREA) patterns observed in other rodents and mammals in general (e.g., Alhajeri, 2021; Cardini, 2019; Marcy et al., 2020).	an enlarged rostrum
Álvarez & Flores. 2019. Mastozool Neotrop 26:241-254.	The propensity for small species to be short-faced and large species to be long-faced seems to be a ‘rule’ which has been reported in vertebrates (see Emerson & Bramble 1993; Wilson & Sánchez-Villagra 2011) and in a large number of mammalian clades including rodents (Hautier et al. 2012; Álvarez et al. 2013, results presented here), antelopes, fruit-bats, mongooses, tree squirrels (Cardini 2013),…	a longer/elongated/lengthened face
Álvarez et al. 2015. Evol Biol 42:312-327.	...larger species show longer faces (a trend that occurs repeatedly in mammals; Radinsky 1985; Cardini and Polly 2013; Cardini et al. 2015)	a longer/elongated/lengthened face
Balcarcel et al. 2021. J Mammal 102:220-235.	...the hypotheses of craniofacial evolutionary allometry (CREA), which state that larger species have relatively longer faces in comparison to closely related taxa (Cardini and Polly 2013; Tamagini et al. 2017).	a longer/elongated/lengthened face
Bibi & Tyler. 2022. Commun Biol 5:1-12.	The association of longer faces with larger size is thought to be a deeply conserved relationship across placental mammals (positive craniofacial allometry)(Cardini & Polly, 2013; Cardini, 2019).	a longer/elongated/lengthened face
Billet & Bardin. 2021. Syst Biol 70:1101-1109.	This allometry is present both at the evolutionary and ontogenetic levels in mammals with larger individuals having relatively larger faces than smaller ones (Cardini and Polly 2013; Cardini 2019).	a larger face
Billet et al. 2015. Zool J Linn Soc 173:956-987.	Other widespread allometric trends previously detected in the mammalian skull include the positive allometry of the facial part of the skull relative to the skull as a whole (Cardini & Polly, 2013)	positive allometry of the facial skeleton
Bright et al. 2016. PNAS 113:5352-5357.	The trend for the face to elongate with allometry has also been noted in mammals (Cardini & Poly, 2013)…	a longer/elongated/lengthened face
Cardini et al. 2015. Evol Biol 42:169-176.	The propensity for small species to be short faced and large species to be long faced—craniofacial evolutionary allometry (CREA).	a longer/elongated/lengthened face
Cassini & Toledo. 2021. J Mammal Evol 28:111-123.	...small forms were characterized by a narrow muzzle, short rostrum and large temporal fossa versus a wide muzzle, long rostrum and small temporal fossa, i.e., brachycephalic vs. dolicocephalic... A similar allometric pattern was reported as appearing convergently in many other mammal groups (e.g. antelopes, bats, mongooses, and squirrels, see Cardini and Polly 2013).	a longer/elongated rostrum/muzzle/snout
Costeur et al. 2019. Proc SPIE 11113, https://doi.org/10.1117/12.2530702	...large species have proportionally longer skulls, a pattern holding true at the level of mammals (Cardini & Polly, 2013).	longer/elongated/lengthened skulls
De Muizon et al. 2015. Geodiversitas 37:397-634.	...i.e. that larger taxa have relatively longer faces (Cardini & Polly 2013).	a longer/elongated/lengthened face
Ferreira-Cardoso et al. 2020. Zool J Linn Soc 188:255-275.	In mammals, ontogenetic and evolutionary allometry is mainly associated with elongation of the rostrum (Cardini & Polly, 2013; Cardini et al., 2015).	a longer/elongated rostrum/muzzle/snout
Flores et al. 2018. Org Divers Evol 18:367-382.	A general pattern in mammals consists of an apparent rule in which face development is in close positive relation with cranial size (Cardini and Polly 2013).	face development is in close positive relation with cranial size
Geiger et al. 2021. Integr Org Biol 3:obab023.	...(cranial evolutionary allometry hypothesis or “CREA”; Radinsky 1985; Emerson and Bramble 1993; Cardini and Polly 2013; Cardini et al. 2015; Tamagnini, Meloro and Cardini 2017; Cardini 2019; Le Verger et al. 2020) and birds (Bright et al. 2016; Linde-Medina 2016; Tokita et al. 2017). In other words, large species tend to have relatively longer faces than smaller ones (or the other way around: s…	a longer/elongated/lengthened face
Geiger et al. 2022. J Exp Zool B Mol 338:532-541.	...the “cranial evolutionary allometry hypothesis” (CREA), which suggest that larger forms of the same species or larger species within a clade have relatively long faces (positive allometry; e.g., Cardini & Polly, 2013)…	a longer/elongated/lengthened face
Gomes Rodrigues et al. 2018. R Soc Open Sci 5:171816.	...small mammals are generally shorter faced than large ones (Cardini & Polly, 2013).	a longer/elongated/lengthened face
Gómez & Lois-Milevicich. 2021. J Anat 282:1587-1603.	...a trend for the upper jaw to elongate with increasing size (a trend also recovered in mammals and linked to heterochronic processes; Cardini & Polly, 2013)…	longer jaws
Goswami et al. 2022. Science 378:377-383.	Shape changes associated with increased size are concentrated in the elongation of the rostral region as suggested by previous studies (Cardini & Polly, 2013).	a longer/elongated rostrum/muzzle/snout
Grunstra et al. 2021. Syst Biol 70:694-706.	As a typical allometric pattern in primates and other placentals, muzzle length is correlated with body size and is of functional relevance (e.g., Singleton 2002; Frost et al. 2003; Mitteroecker et al. 2004; Cardini and Polly 2013; Grunstra et al. 2018; van der Geer et al. 2018).	a longer/elongated rostrum/muzzle/snout
Hallgrímsson et al. 2019. Integr Comp Biol 59:1369-1381.	Within mammals, species with larger skulls appear to have relatively longer jaws (Cardini and Polly 2013; Cardini 2019) and smaller mammals have relatively larger brains (Lande 1979; Schmidt-Nielsen 1984).	longer jaws
Hautier et al. 2014. Anat Rec 297:979-1008.	...snout elongation… there is a prominent allometric influence on relative snout length in Folivora (but see Cardini and Polly, 2013 for other mammals).	a longer/elongated rostrum/muzzle/snout
Heck et al. 2019. PeerJ 7:e7678.	...craniofacial evolutionary allometry (CREA) (Cardini & Polly, 2013; Cardini et al., 2015; Tamagnini, Meloro & Cardini, 2017). CREA predicts that larger forms are long-faced and smaller forms short-faced as a sign of paedomorphism.	a longer/elongated/lengthened face
Hennekam et al. 2020. Proc R Soc B 287(1938), 20202085.	This pattern [CREA], which is seen in many mammalian groups, predicts relatively smaller braincases and longer rostra in larger species (Radinsky, 1985; Cardini, 2019).	a longer/elongated rostrum/muzzle/snout
Kamaluddin et al. 2019. R Soc Open Sci 6:181382.	This seems to follow the common allometric trend of mammals, reflecting the truncation or extension of ontogenetic trajectory; larger animals tend to have longer faces/muzzles (Cardini & Polly, 2013).	both longer face + longer rostrum/muzzle/snout definitions
Kraatz & Sherratt. 2016. PeerJ 4:e2453.	As demonstrated in many mammal lineages, as body size increases, the facial regions typically increase in size relative to basicrania (Cardini & Polly, 2013; Cardini et al., 2015).	a larger facial region
Krone et al. 2019. Paleobiology 45:531-545	Within otherwise morphologically conservative mammalian families, there exists a widespread pattern of interspecific allometry in which larger animals have proportionately longer faces (Radinsky 1985; Cardini and Polly 2013; Cardini et al. 2015; Cardini 2019).	a longer/elongated/lengthened face
Law et al. 2018. J Evol Biol 31:1918-1931.	A recent body of work has suggested that, among closely related mammals, larger taxa exhibit relatively longer rostrums, whereas smaller taxa exhibit paedomorphic characteristics such as proportionally shorter rostrums and larger braincases (Cardini & Polly, 2013; Cardini et al., 2015; Tamagnini et al., 2017).	a longer/elongated rostrum/muzzle/snout
Le Verger et al. 2020. Biol J Linn Soc 131:673-698.	Recent studies suggested that craniofacial allometry, i.e. larger faces relative to the rest of the skull in larger individuals, is a general evolutionary trend of morphological change in placentals, and possibly in other groups of vertebrates (Cardini & Polly, 2013; Cardini, 2019; Linde-Medina, 2016).... The two major ontogenetic allometric trends detected here were the relative snout elongation…	larger faces and rostrum/muzzle/snout elongation
Le Verger et al. 2021. J Anat 239:1473-1502.	Mammals generally show an allometric elongation of the rostrum as size increases, known as craniofacial allometry (Cardini & Polly, 2013; Cardini, 2019).	a longer/elongated rostrum/muzzle/snout
Linde‐Medina. 2016. J Evol Biol 29:1873-1878.	...small species possess proportionally shorter faces and wider braincases than large species. This trend has been called the cranial evolutionary allometric (CREA) ‘rule’ (Cardini & Polly, 2013; Cardini et al., 2015).	a longer/elongated/lengthened face
Magnus et al. 2018. Zool Anz 277:33-41.	This general allometric tendency of skull elongation in larger animals followed the pattern observed in the study by Alvarez et al. (2013), which analysed shape variation in several species of Hystricomorpha. In addition, this allometric pattern has been found in other mammalian groups and confirms a shorter, rounded skull in small-sized species (Cardini and Polly 2013; Cardini et al. 2015)	longer/elongated/lengthened skulls
Marcy et al. 2020. Am Nat 196:755-768.	Many major mammalian clades have conserved shape patterns that follow the proposed “rule” for craniofacial evolutionary allometry (CREA; Cardini et al. 2015), where larger species have relatively longer snouts and smaller braincases (Radinsky 1985; Cardini and Polly 2013; Cardini et al. 2015; Tamagnini et al. 2017; Cardini 2019).	a longer/elongated rostrum/muzzle/snout
Marugán‐Lobón et al. 2021. J Anat 240:197-209.	...with larger skulls having proportionally larger faces, a clade-wide allometric trend that has also been identified for craniofacial evolution (Common Cranial Evolutionary Allometry, CREA) in mammals and other vertebrates (Werner, 1962; Marugán-Lobón and Buscalioni, 2009; Bright et al. 2016; in mammals: Cardini and Polly, 2013; Cardini 2019; and Tamagnini et al. 2017; in Galliformes: Linde-Medi…	larger faces
Mitchell et al. 2018. Proc R Soc B 285:20180845.	The mammalian skull has been shown to exhibit facial elongation with increasing body size for a range of taxa (Cardini & Polly, 2013; Cardini et al., 2015). AND MANY REFERENCES TO MUZZLE LENGTH	both longer face + longer rostrum/muzzle/snout definitions
Monson. 2020. Anat Rec 303:3068-3084.	Prognathism, or lengthening of the face, has been proposed to be a heterochronic effect that is constrained by adult body size (Cardini & Polly, 2013).	a longer/elongated/lengthened face
Paunović et al. 2021. Acta Zool 102:171-181.	Those shape differences correspond to the general trend of skull elongation in mammals (Cardini & Polly, 2013).	longer/elongated/lengthened skulls
Rhoda et al. 2022. bioRxiv: https://doi.org/10.1101/2022.09.13.507810	In the mammalian skull, a highly conserved pattern of ontogenetic and evolutionary allometry is present, where larger individuals and species have proportionally longer faces (craniofacial evolutionary allometry, CREA) (Radinsky 1985; Cardini & Polly 2013; Cardini 2019).	a longer/elongated/lengthened face
Ruiz-Monachesi et al. 2022. Zool Anz 299:221-233.	...as the relationships between allometry effects and function can be observed in other taxa, such as bats, where larger species have also longer facial bones (i.e., allometry; Cardini & Polly, 2013)…	longer facial bones
Solé et al. 2015. PloS one 10:e0135698.	...large mammals tend to have longer faces than closely related but smaller ones (Cardini & Polly, 2013).	a longer/elongated/lengthened face
Tamagnini et al. 2017. Evol Biol 44:476-495.	A focus on craniofacial variation showed that closely related species of mammals often present a common trend, so that smallest species tend to be short-faced and largest ones have proportionally longer faces (Cardini & Polly 2013; Cardini et al. 2015a)....Thus, although we may be loosely talking about braincase and facial (or snout) morphology, in fact we are more specifically referring to the p…	both longer face + longer rostrum/muzzle/snout definitions
van der Geer et al. 2018. Evol Biol 45:303-317.	...facial elongation in mammals is directly related to size (Cardini and Polly 2013)… There is a constraint on facial length relative to adult size, so that small mammals are in general more brachycephalic than large mammals (Cardini and Polly 2013)....	facial elongation/lengthening
van der Geer. 2020. PeerJ 8:e9076.	In mammals, the region of the muzzle is proportionally longer than that of the braincase in larger species (e.g., Gould, 1966; Schluter, 1996; Radinsky, 1985; Cardini & Polly, 2013; Tamagnini, Meloro & Cardini, 2017; Cardini, 2019).	a muzzle proportionally longer than the braincase
Voet et al. 2022. Sci Rep 12(1): 10531	This is common in mammals, where larger skulls often correlate with a lengthening of the face (Cardini & Polly, 2013).	a longer/elongated/lengthened face
Weisbecker et al. 2019. Front Zool 16:1-14.	This [CREA] posits that closely related mammals tend to have longer rostra and narrower zygomatic arches as they increase in size (Cardini and Polly 2013; Cardini 2019).	a longer rostrum and narrower zygomatic arches
White. 2022. PhD thesis, UCL.	A common trend in craniofacial evolutionary allometry has been proposed within several orders of placental mammal (Felidae, Antilopinae, Cephalophinae, Pteropodinae, Herpestinae, Sciurinae) and marsupials (Macropodinae), with species exhibiting a large body size found to be associated with an elongated skull morphology (Cardini and Polly, 2013; Cardini et al. 2015; Tamagnini et al. 2017).	longer/elongated/lengthened skulls
Wilson et al. 2022. Nat Commun 13(1):7502.	craniofacial variation among mammals has been observed to be constrained by allometry, such that small mammals have shorter faces than do larger ones (Cardini & Polly, 2013).	a longer/elongated/lengthened face
Wyenberg-Henzler et al. 2022. Cretac Res 135:105177.	The phenomenon of conserved cranial evolutionary allometry has been well-documented in a wide variety of mammals and posits that facial length is strongly constrained by adult body size, such that larger animals experience greater facial lengthening (Cardini and Polly, 2013; Cardini et al., 2015).	facial elongation/lengthening
Zelditch & Swiderski. 2022. Evol Biol https://doi.org/10.1007/s11692-022-09581-1	...large animals have relatively flatter crania and longer faces, a pattern once termed Progressive Preoptic Preponderance (Robb, 1935a) and, more recently, the rule of Craniofacial Evolutionary Allometry, CREA (Cardini et al., 2015).	relatively flatter crania and longer faces
Citations for Figure 2 crown divergence estimations
Taxon	Citation	Crown divergence (mya)
Pteropodinae	Almeida et al. 2020. Am Mus Novit 2020:1-24.	19
Herpestinae	Hassanin et al. 2021. PloS one 16: e0240770.	11
Cephalophinae	Bibi & Tyler. 2022. Commun Biol 5:1-12.	11
Antelopinae	Bibi & Tyler. 2022. Commun Biol 5:1-12.	10
Protoxerini	Zelditch et al. 2015. Evolution 69:1284-1300.	21
Macropodinae	Mitchell et al. 2014. Mol Biol Evol 31: 2322-2330	8
Felidae	Hassanin et al. 2021. PloS one 16: e0240770.	14
Colobinae	Finstermeier et al. 2013. PloS one 8:e69504	16
Cercopithecini	Finstermeier et al. 2013. PloS one 8:e69505	12
Papionini	Finstermeier et al. 2013. PloS one 8:e69506	10
Leporidae	Cano-Sánchez et al. 2022. J Mammal Evol 29:395-411.	46
Erinaceinae	Bannikova et al. 2014. Biol J Linn Soc 112:499-519.	6
Equus	Barrón-Ortiz et al. 2019. Front Ecol Evol 7:343.	2.6
Caninae	Hassanin et al. 2021. PloS one 16: e0240770.	22
Procaviidae	Maswanganye et al. 2017. Mol Phylogenet Evol 114:49-62.	30
Cingulata	Delsuc et al. 2016. Curr Biol 26:R155-R156.	45
Folivora	Casali et al. 2020. Zool J Linn Soc 196:1505-1551.	28
